# Tryptophan depletion sensitizes the AHR pathway by increasing AHR expression and GCN2/LAT1-mediated kynurenine uptake, and potentiates induction of regulatory T lymphocytes

**DOI:** 10.1101/2023.01.16.524177

**Authors:** Marie Solvay, Pauline Pfänder, Simon Klaessens, Luc Pilotte, Vincent Stroobant, Juliette Lamy, Stefan Naulaerts, Quentin Spillier, Raphaël Frédérick, Etienne De Plaen, Christine Sers, Christiane A. Opitz, Benoit J. Van den Eynde, Jing-Jing Zhu

## Abstract

**Background:** Indoleamine 2,3-dioxygenase 1 (IDO1) and tryptophan-dioxygenase (TDO) are enzymes catabolizing the essential amino acid tryptophan into kynurenine. Expression of these enzymes is frequently observed in advanced-stage cancers and is associated with poor disease prognosis and immune suppression. Mechanistically, the respective roles of tryptophan shortage and kynurenine production in suppressing immunity remain unclear. Kynurenine was proposed as an endogenous ligand for the aryl hydrocarbon receptor (AHR), which can regulate inflammation and immunity. However, controversy remains regarding the role of AHR in IDO1/TDO-mediated immune suppression, as well as the involvement of kynurenine. In this study, we aimed to clarify the link between IDO1/TDO expression, AHR pathway activation and immune suppression.

**Methods:** AHR expression and activation was analyzed by qRT-PCR and western blot analysis in cells engineered to express IDO1/TDO, or cultured in medium mimicking tryptophan catabolism by IDO1/TDO. *In vitro* differentiation of naïve CD4^+^ T cells into regulatory T cells (Tregs) was compared in T cells isolated from mice bearing different *Ahr* alleles or a knockout of *Ahr*, and cultured in medium with or without tryptophan and kynurenine.

**Results:** We confirmed that IDO1/TDO expression activated AHR in HEK-293-E cells, as measured by the induction of AHR target genes. Unexpectedly, AHR was also overexpressed upon IDO1/TDO expression. AHR overexpression did not depend on kynurenine but was triggered by tryptophan deprivation. Multiple human tumor cell lines overexpressed AHR upon tryptophan deprivation. AHR overexpression was not dependent on GCN2, and strongly sensitized the AHR pathway. As a result, kynurenine and other tryptophan catabolites, which are weak AHR agonists in normal conditions, strongly induced AHR target genes in tryptophan-depleted conditions. Tryptophan depletion also increased kynurenine uptake by increasing SLC7A5 (LAT1) expression in a GCN2-dependent manner. Tryptophan deprivation potentiated Treg differentiation from naïve CD4^+^ T cells isolated from mice bearing an AHR allele of weak affinity similar to the human AHR.

**Conclusions:** Tryptophan deprivation sensitizes the AHR pathway by inducing AHR overexpression and increasing cellular kynurenine uptake. As a result, tryptophan catabolites such as kynurenine, more potently activate AHR, and Treg differentiation is promoted. Our results propose a molecular explanation for the combined roles of tryptophan deprivation and kynurenine production in mediating IDO1/TDO-induced immune suppression.

**SIGNIFICANCE:** In preclinical models, tryptophan degradation by IDO1 or TDO was shown to induce tumoral resistance to immune rejection, by restricting inflammation and promoting T-cell tolerance to immunogenic tumor antigens. However, the mechanism that translates these metabolic changes into T-lymphocyte malfunction within the tumor microenvironment (TME) is still uncertain. It has been proposed that kynurenine, the main tryptophan catabolite, acts as an endogenous ligand for the aryl hydrocarbon receptor (AHR), leading to the suggestion that the IDO1/Kyn/AHR axis could play a key role in modulating inflammatory and immune responses. However, recent studies challenged the notion that kynurenine is a genuine and potent AHR agonistic ligand. Moreover, the relative role of tryptophan depletion versus kynurenine production in IDO1/TDO mediated immune suppression remains unknown.

In this work, we further explored and clarified the association between IDO1/TDO activity and AHR activation. Unexpectedly, we observed that tryptophan depletion strongly increased AHR expression, thereby potentiating its activation by weak agonists such as kynurenine and derivatives. Tryptophan depletion thereby potentiated the induction of regulatory T cells. This was particularly true in mouse strains that express an Ahr allele of weak affinity, similar to the human AHR.

Tryptophan depletion also increased cellular kynurenine uptake by increasing SLC7A5 (LAT1) expression in a GCN2-dependent manner, thereby also contributing to a better AHR activation by kynurenine upon tryptophan depletion.

Altogether, our findings identify a new mechanism explaining IDO/TDO mediated AHR activation and immune suppression, based on the sensitization of the AHR pathway by tryptophan depletion, resulting in a higher AHR stimulation by weak agonists of the kynurenine pathway, and a better induction of regulatory T cells.
