## Supplementary File 1 for "Tryptophan depletion sensitizes the AHR pathway by increasing AHR expression and GCN2/LAT1-mediated kynurenine uptake, and potentiates induction of regulatory T lymphocytes"

### Sheet: Sheet1
	Specie	Gene	Forward	Reverse	Probe
	Human	AHR	TCCCCATACCCCACTACTTC	GCTTGGAATTACAGGAATCCAC	TCGATGTATCAGTGCCAGCCAGAACCTCAGCACACCCACG
	Human	GAPDH	TCAACGACCACTTTGTCAAGC	CCAGGGGTCTTACTCCTTGG	CCTGGTATGACAACGAATTTGGCTACAGC
	Human	CYP1A1	CAAGAGGAGCTAGACACAGTGATT	AGCCTTTCAAACTTGTGTCTCTTGT	CATCTGCCCTATATGGAGGCCTTCATCCTGGAGACCTT
	Human	AFMID	CCACCGACAGTCCTGGGAGTTTTA	CCAGGCTCCAAGTATCGTCAGAACT	TACTCCCAGTGCAGACCCTGTGTCAAGGAGAGT
	Human	AADAT	GCAGGCAGGACTTGACGAGGC	GCCACCAGCCAAGGAGATCATCG	CGAGCGCAGCCAGAAACCCTTCTCCCATC
	Human	KMO	GCCTTGAAAGCTGTTGGCCTGGA	TGGGGTATTTCTCAGCAGCAGTCAA	CCCAAGGTATTCCCATGAGAGCAAGAATGATCCACTCTCT
	Human	KYNU	TGGGAGCCAAACACTCCATTGGG	CGCAATCGCCTGCAGTGTGT	TTGTAATGGAGCCTTCATCTCTTGAGCTGCCGGC
	Human	CYP1B1	TGATGGACGCCTTTATCCTCTCT	ACGACCTGATCCAATTCTGCCTG	AGTGGCTGCTCCTCCTCTTCACCAGGTATCCTGAT
	Human	TIPARP	CCAACTACGAAGGCTGTCCA	CCCCGAGAGTTGGCTTCTTC	GGATGGAGAGAGTATCCCGAGTCTGTCATTCGA
	Human	IL4I1	CATCCTGGAGGCAGATAACAGGAT	TACTGGGTGAACTTGGTCAGGTTG	AGCTCTCACAGGATCCTCCACAAGCTCT
	Human	EREG	CTGCCTGGGTTTCCATCTTCT	GCCATTCATGTCAGAGCTACACT	TAGTTCAGACAGAAGACAATCCACGTGTGGCTCA
	Human	STC2	GCATGACTTTTCTGCACAACGCT	GGCTTATGCAGCCGAACCTGTG	TGCCCAGGGCAAGTCATTCATCAAAGACGCCT
	Mus Musculus	Actin	GGATGGCGTGAGGGAGAGCAT	CCTTCAACACCCCAGCCATGTA	CTGTCCCTGTATGCCTCTGGTCGTACCACAG
	Mus Musculus	AHR	TCATCTGGTTTTCTGGCAATGAAT	ATAAGCTGCCCTTTGCATC	AGCTACTCCACTTCAGCCACCCTCCATCCTGGA
